# Hidden causal inference delineates dynamic lncRNA regulation in autism spectrum disorder

**DOI:** 10.64898/2026.01.25.701433

**Authors:** Junpeng Zhang, Xuemei Wei, Chunwen Zhao, Zidan Hu, Shujie Fan

**Affiliations:** School of Engineering, Dali University, Dali, Yunnan, 671003, China

**Keywords:** lncRNA, Single-nucleus RNA sequencing, Causal inference, Dynamic lncRNA regulation, Autism spectrum disorder

## Abstract

Long non-coding RNAs (lncRNAs) are increasingly implicated in autism spectrum disorder (ASD), yet their causal regulatory mechanisms remain poorly characterized. Conventional static causal inference methods fail to capture the dynamic interplay of lncRNAs across diverse brain biological contexts. Here, we develop a hidden causality-based method Clean to infer dynamic lncRNA causal regulation in ASD. Our analysis reveals that dark causality, representing a hybrid form of positive and negative interdependencies, dominates lncRNA-mediated regulation in ASD. Moreover, dynamic lncRNA causal regulation emerges in diverse brain biological contexts, and 14 ASD risk lncRNAs significantly contribute to disease pathogenesis through disrupted gene regulatory programs. We also illustrate that lncRNA expression signatures enable robust classification of sex and cell type, offering potential diagnostic lncRNA biomarkers. Notably, 20 immune-related lncRNAs are prominently involved in the immune, suggesting a potential role for neuroimmune regulation. Additionally, cell-cell interaction networks diverge substantially between ASD and Normal cohorts. This study establishes a paradigm for delineating the dynamic causal regulation of lncRNAs, underscoring their diagnostic and therapeutic potential in ASD.
