## Supplemental Data 1 for "Hidden causal inference delineates dynamic lncRNA regulation in autism spectrum disorder"

### Sheet: 48 Data slices
Table S1 Summary of 48 data slices of snRNA-seq data from patients with autism.
Biological contexts	Condition	RNA Type	#Cells	#Genes
Diagnosis	ASD	mRNA	52003	5133
		lncRNA	52003	813
	Normal	mRNA	52556	5133
		lncRNA	52556	813
Region	ACC_ASD	mRNA	19984	5133
		lncRNA	19984	813
	ACC_Normal	mRNA	22409	5133
		lncRNA	22409	813
	PFC_ASD	mRNA	32019	5133
		lncRNA	32019	813
	PFC_Normal	mRNA	30147	5133
		lncRNA	30147	813
Age	<18_ASD	mRNA	36095	5133
		lncRNA	36095	813
	<18_Normal	mRNA	34772	5133
		lncRNA	34772	813
sex-specific	>=18_ASD	mRNA	15908	5133
		lncRNA	15908	813
	>=18_Normal	mRNA	17784	5133
		lncRNA	17784	813
Sex	Male_ASD	mRNA	42036	5133
		lncRNA	42036	813
	Male_Normal	mRNA	42048	5133
		lncRNA	42048	813
	Female_ASD	mRNA	9967	5133
		lncRNA	9967	813
	Female_Normal	mRNA	10508	5133
		lncRNA	10508	813
Cell type	Neu-NRGN-II_ASD	mRNA	3586	5133
		lncRNA	3586	813
	L5/6_ASD	mRNA	1781	5133
		lncRNA	1781	813
	Oligodendrocytes_ASD	mRNA	5768	5133
		lncRNA	5768	813
	OPC_ASD	mRNA	5340	5133
		lncRNA	5340	813
	AST-FB_ASD	mRNA	2448	5133
		lncRNA	2448	813
	Endothelial_ASD	mRNA	1120	5133
		lncRNA	1120	813
	Microglia_ASD	mRNA	1509	5133
		lncRNA	1509	813
	Neu-NRGN-I_ASD	mRNA	1516	5133
		lncRNA	1516	813
	IN-VIP_ASD	mRNA	3288	5133
		lncRNA	3288	813
	L5/6-CC_ASD	mRNA	2407	5133
		lncRNA	2407	813
	IN-SV2C_ASD	mRNA	1027	5133
		lncRNA	1027	813
	L2/3_ASD	mRNA	7239	5133
		lncRNA	7239	813
	IN-PV_ASD	mRNA	1975	5133
		lncRNA	1975	813
	L4_ASD	mRNA	3600	5133
		lncRNA	3600	813
	IN-SST_ASD	mRNA	2120	5133
		lncRNA	2120	813
	Neu-mat_ASD	mRNA	2154	5133
		lncRNA	2154	813
	AST-PP_ASD	mRNA	5125	5133
		lncRNA	5125	813
	Neu-NRGN-II_Normal	mRNA	4731	5133
		lncRNA	4731	813
	L5/6_Normal	mRNA	1780	5133
		lncRNA	1780	813
	Oligodendrocytes_Normal	mRNA	9603	5133
		lncRNA	9603	813
	OPC_Normal	mRNA	4783	5133
		lncRNA	4783	813
	AST-FB_Normal	mRNA	2114	5133
		lncRNA	2114	813
	Endothelial_Normal	mRNA	1548	5133
		lncRNA	1548	813
	Microglia_Normal	mRNA	1822	5133
		lncRNA	1822	813
	Neu-NRGN-I_Normal	mRNA	2027	5133
		lncRNA	2027	813
	IN-VIP_Normal	mRNA	2686	5133
		lncRNA	2686	813
	L5/6-CC_Normal	mRNA	2210	5133
		lncRNA	2210	813
	IN-SV2C_Normal	mRNA	887	5133
		lncRNA	887	813
	L2/3_Normal	mRNA	6085	5133
		lncRNA	6085	813
	IN-PV_Normal	mRNA	2062	5133
		lncRNA	2062	813
	L4_Normal	mRNA	3258	5133
		lncRNA	3258	813
	IN-SST_Normal	mRNA	2449	5133
		lncRNA	2449	813
	Neu-mat_Normal	mRNA	1981	5133
		lncRNA	1981	813
	AST-PP_Normal	mRNA	2530	5133
		lncRNA	2530	813
