## Supplemental Data 2 for "Hidden causal inference delineates dynamic lncRNA regulation in autism spectrum disorder"

### Sheet: Without priori information
Table S2 Number of positive, negative and dark causality without priori information.
Biological contexts	Condition	Positive	Negative	Dark
Diagnosis	ASD	0	1	865490
	Normal	0	0	966165
Region	ACC_ASD	4	293	1072864
	ACC_Normal	0	257	1313386
	PFC_ASD	1	20	837676
	PFC_Normal	0	20	803371
Age	<18_ASD	0	19	843200
	<18_Normal	0	14	1050529
	>=18_ASD	8	4714	862965
	>=18_Normal	15	306	1029188
Sex	Male_ASD	0	1	1058519
	Male_Normal	0	2	996545
	Female_ASD	188	12264	915224
	Female_Normal	35	1567	1346061
Cell type	Neu-NRGN-II_ASD	14010	10199	2891985
	L5/6_ASD	142886	330687	910910
	Oligodendrocytes_ASD	9511	17525	2381088
	OPC_ASD	7013	18828	2165679
	AST-FB_ASD	66086	72438	2226921
	Endothelial_ASD	197503	279254	2106263
	Microglia_ASD	134894	131138	2640287
	Neu-NRGN-I_ASD	73546	81957	3000179
	IN-VIP_ASD	22802	122210	1104712
	L5/6-CC_ASD	104899	229903	569892
	IN-SV2C_ASD	356861	471685	1197366
	L2/3_ASD	6696	29892	245180
	IN-PV_ASD	122087	359672	787227
	L4_ASD	42127	156055	578756
	IN-SST_ASD	100599	174954	1293915
	Neu-mat_ASD	49110	124396	2231724
	AST-PP_ASD	9161	37279	1858995
	Neu-NRGN-II_Normal	4938	3476	2810216
	L5/6_Normal	175988	402901	716956
	Oligodendrocytes_Normal	1561	4097	2371724
	OPC_Normal	4380	70675	1775587
	AST-FB_Normal	78982	95653	2461072
	Endothelial_Normal	88594	116520	2608161
	Microglia_Normal	92186	89692	1925424
	Neu-NRGN-I_Normal	34638	79569	3114570
	IN-VIP_Normal	63574	234963	772144
	L5/6-CC_Normal	187999	306657	422852
	IN-SV2C_Normal	465217	560216	1160317
	L2/3_Normal	19988	49077	188963
	IN-PV_Normal	81311	455040	710464
	L4_Normal	53733	200604	496911
	IN-SST_Normal	49648	327522	815665
	Neu-mat_Normal	73582	134987	2341237
	AST-PP_Normal	66906	103365	1787140

### Sheet: With priori information
Table S3 Number of positive, negative and dark causality with priori information.
Biological contexts	Condition	Positive	Negative	Dark
Diagnosis	ASD	0	0	21629
	Normal	0	0	23568
Region	ACC_ASD	0	7	28345
	ACC_Normal	0	9	31586
	PFC_ASD	0	1	20467
	PFC_Normal	0	0	18058
Age	<18_ASD	0	0	21158
	<18_Normal	0	0	26986
	>=18_ASD	1	110	20418
	>=18_Normal	1	7	24125
Sex	Male_ASD	0	0	26345
	Male_Normal	0	0	22847
	Female_ASD	4	279	22899
	Female_Normal	1	23	33146
Cell type	Neu-NRGN-II_ASD	480	315	71947
	L5/6_ASD	3590	8156	22374
	Oligodendrocytes_ASD	272	575	55890
	OPC_ASD	274	387	57135
	AST-FB_ASD	2002	1841	56816
	Endothelial_ASD	5847	7440	50658
	Microglia_ASD	3773	3891	61778
	Neu-NRGN-I_ASD	2273	2225	75927
	IN-VIP_ASD	428	3009	26324
	L5/6-CC_ASD	2532	6161	12866
	IN-SV2C_ASD	8487	12326	30087
	L2/3_ASD	147	786	4274
	IN-PV_ASD	3264	10439	16774
	L4_ASD	834	3864	13371
	IN-SST_ASD	2526	5030	31472
	Neu-mat_ASD	1004	2780	60112
	AST-PP_ASD	339	1085	45589
	Neu-NRGN-II_Normal	164	190	70537
	L5/6_Normal	4169	9930	17520
	Oligodendrocytes_Normal	22	103	55830
	OPC_Normal	82	1449	44766
	AST-FB_Normal	2512	2657	60253
	Endothelial_Normal	2645	3269	63246
	Microglia_Normal	2965	2497	46031
	Neu-NRGN-I_Normal	868	2216	78083
	IN-VIP_Normal	1474	6063	17069
	L5/6-CC_Normal	5343	8401	9968
	IN-SV2C_Normal	12604	14714	26911
	L2/3_Normal	426	1223	3513
	IN-PV_Normal	2068	11181	16621
	L4_Normal	1228	4489	11085
	IN-SST_Normal	1307	7875	19371
	Neu-mat_Normal	1731	3171	61256
	AST-PP_Normal	1696	2440	44805
