## Supplemental Data 3 for "Hidden causal inference delineates dynamic lncRNA regulation in autism spectrum disorder"

### Sheet: Risk scores
Table S4 Risk scores of lncRNAs.
lncRNAs	#Gained edges	#Lost edges	#Total rewiring edges	Risk scores	p_value	Significant or not?
TRMT2B-AS1	982	278	1260	10.1994	9.97172e-25	TRUE
MFSD12-AS1	686	409	1095	8.81384	6.04633e-19	TRUE
LINC00903	398	393	791	6.261	1.91256e-10	TRUE
EPC1-AS1	204	532	736	5.79914	3.33282e-09	TRUE
LINC01632	129	554	683	5.35407	4.29986e-08	TRUE
LINC01840	215	445	660	5.16093	1.22864e-07	TRUE
P3H2-AS1	204	241	445	3.35546	0.00039616	TRUE
HRG-AS1	207	210	417	3.12033	0.000903231	TRUE
TCF4-AS1	78	224	302	2.15462	0.0155958	TRUE
MYCBP2-AS1	174	124	298	2.12103	0.0169596	TRUE
WDFY3-AS2	131	162	293	2.07904	0.0188067	TRUE
RNPC3-DT	41	219	260	1.80193	0.0357786	TRUE
MELTF-AS1	41	205	246	1.68436	0.0460561	TRUE
ZNF236-DT	14	228	242	1.65077	0.0493928	TRUE
FKBP14-AS1	21	211	232	1.56679	0.0585813	FALSE
ATP6AP1-DT	210	20	230	1.55	0.0605708	FALSE
TBC1D22A-DT	190	38	228	1.5332	0.0626127	FALSE
HSD11B1-AS1	128	90	218	1.44923	0.0736367	FALSE
DCTN6-DT	110	104	214	1.41564	0.0784405	FALSE
ASMTL-AS1	72	141	213	1.40724	0.0796778	FALSE
DBX2-AS1	90	122	212	1.39884	0.0809298	FALSE
LINC02652	111	92	203	1.32327	0.0928733	FALSE
MAST3-AS1	150	52	202	1.31487	0.0942768	FALSE
LINC02267	101	98	199	1.28968	0.0985814	FALSE
OVCH1-AS1	93	99	192	1.23089	0.109181	FALSE
SMIM15-AS1	69	109	178	1.11333	0.132783	FALSE
BRPF3-AS1	16	141	157	0.936982	0.174384	FALSE
CDR2-DT	66	89	155	0.920187	0.178738	FALSE
TMEM139-AS1	80	68	148	0.861404	0.194508	FALSE
LCMT1-AS1	118	17	135	0.752237	0.225954	FALSE
PAXIP1-DT	92	37	129	0.701852	0.241386	FALSE
ARHGEF26-AS1	32	96	128	0.693454	0.244012	FALSE
DSEL-AS1	6	122	128	0.693454	0.244012	FALSE
TMEM202-AS1	36	86	122	0.643069	0.26009	FALSE
LINC02712	85	33	118	0.609479	0.271103	FALSE
GRM7-AS1	60	56	116	0.592684	0.276696	FALSE
LIFR-AS1	58	52	110	0.542299	0.293806	FALSE
DPYD-AS1	43	65	108	0.525504	0.299616	FALSE
INPP5B-AS1	39	68	107	0.517107	0.302541	FALSE
LINC00106	78	29	107	0.517107	0.302541	FALSE
TTC36-AS1	55	52	107	0.517107	0.302541	FALSE
PLPPR5-AS1	3	103	106	0.508709	0.305478	FALSE
TH2LCRR	51	50	101	0.466721	0.32035	FALSE
DOCK7-DT	19	81	100	0.458324	0.32336	FALSE
LINC01285	23	77	100	0.458324	0.32336	FALSE
DNAJC3-DT	54	45	99	0.449926	0.326382	FALSE
LINC00240	22	77	99	0.449926	0.326382	FALSE
TMEM9B-AS1	85	13	98	0.441529	0.329415	FALSE
SGSM3-AS1	2	95	97	0.433131	0.33246	FALSE
LINC02899	25	71	96	0.424734	0.335515	FALSE
LENG8-AS1	52	43	95	0.416336	0.338582	FALSE
EHBP1-AS1	27	67	94	0.407939	0.341659	FALSE
SNED1-AS1	30	62	92	0.391144	0.347845	FALSE
HSDL2-AS1	16	74	90	0.374349	0.354072	FALSE
APRG1	44	45	89	0.365951	0.357201	FALSE
OLMALINC	84	5	89	0.365951	0.357201	FALSE
KLF2-DT	27	60	87	0.349156	0.363486	FALSE
LINC01841	47	37	84	0.323964	0.372983	FALSE
CRIM1-DT	61	22	83	0.315566	0.376166	FALSE
LINC03050	53	28	81	0.298771	0.382557	FALSE
CTTN-DT	40	40	80	0.290374	0.385765	FALSE
FRMD6-AS2	21	58	79	0.281976	0.388981	FALSE
H2AZ1-DT	18	58	76	0.256784	0.398673	FALSE
CRTC3-AS1	14	60	74	0.239989	0.405169	FALSE
LINC02576	9	64	73	0.231591	0.408428	FALSE
LINC01950	37	35	72	0.223194	0.411692	FALSE
LINC01482	45	24	69	0.198001	0.421522	FALSE
CD81-AS1	23	44	67	0.181206	0.428103	FALSE
LINC01123	32	35	67	0.181206	0.428103	FALSE
SYNGAP1-AS1	35	31	66	0.172809	0.431401	FALSE
BHLHE40-AS1	31	34	65	0.164411	0.434704	FALSE
ARRDC1-AS1	60	4	64	0.156014	0.438011	FALSE
CCNO-DT	52	11	63	0.147616	0.441323	FALSE
CNN3-DT	44	19	63	0.147616	0.441323	FALSE
ZNF470-DT	10	53	63	0.147616	0.441323	FALSE
LINC01567	27	32	59	0.114026	0.454609	FALSE
MHENCR	9	49	58	0.105629	0.457938	FALSE
TMEM44-AS1	43	11	54	0.0720386	0.471286	FALSE
ZNF407-AS1	36	17	53	0.0636411	0.474628	FALSE
LINC00877	27	22	49	0.0300511	0.488013	FALSE
KBTBD6-DT	12	36	48	0.0216536	0.491362	FALSE
PAXBP1-AS1	23	25	48	0.0216536	0.491362	FALSE
HNF1A-AS1	36	11	47	0.0132561	0.494712	FALSE
PCNX4-DT	28	19	47	0.0132561	0.494712	FALSE
SP2-AS1	15	32	47	0.0132561	0.494712	FALSE
LINC02018	16	30	46	0.00485856	0.498062	FALSE
DDX19A-DT	28	17	45	-0.00353895	0.501412	FALSE
HSPA2-AS1	37	7	44	-0.0119365	0.504762	FALSE
LETR1	0	44	44	-0.0119365	0.504762	FALSE
LINC03022	24	20	44	-0.0119365	0.504762	FALSE
MIR7-3HG	41	3	44	-0.0119365	0.504762	FALSE
LINC02976	6	37	43	-0.020334	0.508112	FALSE
STARD7-AS1	10	33	43	-0.020334	0.508112	FALSE
CEACAM16-AS1	15	27	42	-0.0287315	0.511461	FALSE
FAM242A	7	35	42	-0.0287315	0.511461	FALSE
ANKRD13C-DT	13	28	41	-0.037129	0.514809	FALSE
GASK1B-AS1	25	16	41	-0.037129	0.514809	FALSE
GSK3B-DT	12	29	41	-0.037129	0.514809	FALSE
LINC01331	10	30	40	-0.0455265	0.518156	FALSE
NRIP3-DT	17	22	39	-0.053924	0.521502	FALSE
CARNMT1-AS1	10	28	38	-0.0623215	0.524847	FALSE
LINC00839	14	24	38	-0.0623215	0.524847	FALSE
FAM66A	3	34	37	-0.070719	0.528189	FALSE
MIR193BHG	14	23	37	-0.070719	0.528189	FALSE
CTBP1-DT	10	26	36	-0.0791165	0.53153	FALSE
HIF1A-AS3	35	1	36	-0.0791165	0.53153	FALSE
LINC01284	7	29	36	-0.0791165	0.53153	FALSE
MFF-DT	0	36	36	-0.0791165	0.53153	FALSE
LRP4-AS1	32	3	35	-0.087514	0.534869	FALSE
MIR219A2HG	28	7	35	-0.087514	0.534869	FALSE
MMP25-AS1	21	14	35	-0.087514	0.534869	FALSE
SLC6A1-AS1	9	26	35	-0.087514	0.534869	FALSE
LINC01483	10	24	34	-0.0959115	0.538205	FALSE
BCL2L1-AS1	31	2	33	-0.104309	0.541538	FALSE
CELF2-DT	14	19	33	-0.104309	0.541538	FALSE
ELMO1-AS1	16	17	33	-0.104309	0.541538	FALSE
LINC01535	4	29	33	-0.104309	0.541538	FALSE
LINC02388	16	17	33	-0.104309	0.541538	FALSE
NEMP2-DT	5	28	33	-0.104309	0.541538	FALSE
SYNPO2L-AS1	25	8	33	-0.104309	0.541538	FALSE
LGALSL-DT	5	27	32	-0.112707	0.544868	FALSE
SLC30A4-AS1	11	21	32	-0.112707	0.544868	FALSE
ATP2B1-AS1	2	29	31	-0.121104	0.548196	FALSE
C10orf95-AS1	1	30	31	-0.121104	0.548196	FALSE
FMNL1-DT	3	28	31	-0.121104	0.548196	FALSE
MEF2C-AS2	11	20	31	-0.121104	0.548196	FALSE
ZFHX4-AS1	27	4	31	-0.121104	0.548196	FALSE
F11-AS1	0	30	30	-0.129502	0.55152	FALSE
RUNDC3A-AS1	6	24	30	-0.129502	0.55152	FALSE
VASH1-DT	11	17	28	-0.146297	0.558156	FALSE
LINC00871	8	19	27	-0.154694	0.561469	FALSE
PRKCQ-AS1	7	20	27	-0.154694	0.561469	FALSE
TRHDE-AS1	8	19	27	-0.154694	0.561469	FALSE
WDR5B-DT	2	25	27	-0.154694	0.561469	FALSE
CABP1-DT	17	9	26	-0.163092	0.564777	FALSE
RAD51-AS1	25	1	26	-0.163092	0.564777	FALSE
CAVIN2-AS1	22	3	25	-0.171489	0.56808	FALSE
DIO2-AS1	2	23	25	-0.171489	0.56808	FALSE
LINC02754	16	9	25	-0.171489	0.56808	FALSE
LMO7-AS1	7	18	25	-0.171489	0.56808	FALSE
PXN-AS1	12	13	25	-0.171489	0.56808	FALSE
EPN2-AS1	21	3	24	-0.179887	0.571379	FALSE
LINC01242	10	14	24	-0.179887	0.571379	FALSE
LINC01418	11	13	24	-0.179887	0.571379	FALSE
MIR924HG	11	12	23	-0.188284	0.574673	FALSE
MIRLET7IHG	14	9	23	-0.188284	0.574673	FALSE
NBAT1	14	9	23	-0.188284	0.574673	FALSE
NR2F2-AS1	20	3	23	-0.188284	0.574673	FALSE
ZNF460-AS1	20	3	23	-0.188284	0.574673	FALSE
ZNF710-AS1	2	21	23	-0.188284	0.574673	FALSE
CLCA4-AS1	7	15	22	-0.196682	0.577962	FALSE
CPEB1-AS1	7	15	22	-0.196682	0.577962	FALSE
GIHCG	8	14	22	-0.196682	0.577962	FALSE
LINC00578	5	16	21	-0.205079	0.581245	FALSE
LINC02803	1	20	21	-0.205079	0.581245	FALSE
LINC02981	2	19	21	-0.205079	0.581245	FALSE
SEMA6A-AS1	19	2	21	-0.205079	0.581245	FALSE
XACT	5	16	21	-0.205079	0.581245	FALSE
ZNF436-AS1	19	2	21	-0.205079	0.581245	FALSE
ZNF451-AS1	9	12	21	-0.205079	0.581245	FALSE
GATD1-DT	12	8	20	-0.213477	0.584522	FALSE
LINC00639	18	2	20	-0.213477	0.584522	FALSE
SLC2A1-DT	12	8	20	-0.213477	0.584522	FALSE
ZFHX3-AS1	6	12	18	-0.230272	0.59106	FALSE
FAM106A	2	15	17	-0.238669	0.594319	FALSE
KDM2B-DT	2	15	17	-0.238669	0.594319	FALSE
LINC00205	0	17	17	-0.238669	0.594319	FALSE
LINC01923	2	14	16	-0.247067	0.597572	FALSE
PCMTD1-DT	6	10	16	-0.247067	0.597572	FALSE
TARID	7	9	16	-0.247067	0.597572	FALSE
TOB1-AS1	1	15	16	-0.247067	0.597572	FALSE
CCDC90B-AS1	5	10	15	-0.255464	0.600818	FALSE
DLX6-AS1	2	13	15	-0.255464	0.600818	FALSE
FAM230B	8	7	15	-0.255464	0.600818	FALSE
HCCS-DT	6	9	15	-0.255464	0.600818	FALSE
LINC00624	14	1	15	-0.255464	0.600818	FALSE
LINC01965	0	15	15	-0.255464	0.600818	FALSE
RNF217-AS1	8	7	15	-0.255464	0.600818	FALSE
LINC00467	10	4	14	-0.263862	0.604057	FALSE
SNHG33	2	12	14	-0.263862	0.604057	FALSE
AHI1-DT	0	13	13	-0.272259	0.607289	FALSE
CYP1B1-AS1	2	11	13	-0.272259	0.607289	FALSE
LINC00265	0	13	13	-0.272259	0.607289	FALSE
LINC00290	4	9	13	-0.272259	0.607289	FALSE
CCNY-AS1	0	12	12	-0.280657	0.610513	FALSE
JAZF1-AS1	4	8	12	-0.280657	0.610513	FALSE
LINC01202	5	7	12	-0.280657	0.610513	FALSE
LINC01550	7	5	12	-0.280657	0.610513	FALSE
RABGAP1L-AS1	6	6	12	-0.280657	0.610513	FALSE
UBE2D3-AS1	1	11	12	-0.280657	0.610513	FALSE
A2ML1-AS1	1	10	11	-0.289054	0.61373	FALSE
GEMIN7-AS1	0	11	11	-0.289054	0.61373	FALSE
LINC01088	4	7	11	-0.289054	0.61373	FALSE
LINC01608	11	0	11	-0.289054	0.61373	FALSE
LINC02197	8	3	11	-0.289054	0.61373	FALSE
LINC02609	5	6	11	-0.289054	0.61373	FALSE
SAP30L-AS1	7	4	11	-0.289054	0.61373	FALSE
BAIAP2-DT	0	10	10	-0.297452	0.616939	FALSE
KRTAP5-AS1	1	9	10	-0.297452	0.616939	FALSE
LINC00863	7	3	10	-0.297452	0.616939	FALSE
SCHLAP1	1	9	10	-0.297452	0.616939	FALSE
TMCC1-DT	0	10	10	-0.297452	0.616939	FALSE
TUBA1B-AS1	0	10	10	-0.297452	0.616939	FALSE
B3GAT1-DT	0	9	9	-0.305849	0.62014	FALSE
EXO5-DT	0	9	9	-0.305849	0.62014	FALSE
KTN1-AS1	0	9	9	-0.305849	0.62014	FALSE
LINC01091	4	5	9	-0.305849	0.62014	FALSE
LINC01515	6	3	9	-0.305849	0.62014	FALSE
LINC01896	0	9	9	-0.305849	0.62014	FALSE
LINC02006	1	8	9	-0.305849	0.62014	FALSE
LRP2BP-AS1	0	9	9	-0.305849	0.62014	FALSE
MAPT-AS1	4	5	9	-0.305849	0.62014	FALSE
PYDC2-AS1	3	6	9	-0.305849	0.62014	FALSE
RAP2C-AS1	8	1	9	-0.305849	0.62014	FALSE
SNHG17	7	2	9	-0.305849	0.62014	FALSE
IL12A-AS1	1	7	8	-0.314247	0.623333	FALSE
LANCL1-AS1	4	4	8	-0.314247	0.623333	FALSE
LINC02307	4	4	8	-0.314247	0.623333	FALSE
LINC02762	8	0	8	-0.314247	0.623333	FALSE
MIR3667HG	3	5	8	-0.314247	0.623333	FALSE
OTX2-AS1	8	0	8	-0.314247	0.623333	FALSE
RBMS3-AS3	6	2	8	-0.314247	0.623333	FALSE
SNHG16	1	7	8	-0.314247	0.623333	FALSE
TSPOAP1-AS1	1	7	8	-0.314247	0.623333	FALSE
USP2-AS1	0	8	8	-0.314247	0.623333	FALSE
ZNF45-AS1	3	5	8	-0.314247	0.623333	FALSE
DLGAP4-AS1	3	4	7	-0.322644	0.626518	FALSE
ELDR	0	7	7	-0.322644	0.626518	FALSE
LINC00504	0	7	7	-0.322644	0.626518	FALSE
MIR4458HG	0	7	7	-0.322644	0.626518	FALSE
UBE2H-DT	1	6	7	-0.322644	0.626518	FALSE
ZMIZ1-AS1	3	4	7	-0.322644	0.626518	FALSE
ZNF213-AS1	2	5	7	-0.322644	0.626518	FALSE
ANXA2R-OT1	3	3	6	-0.331042	0.629694	FALSE
FIRRE	4	2	6	-0.331042	0.629694	FALSE
LINC02942	6	0	6	-0.331042	0.629694	FALSE
LINC03002	2	4	6	-0.331042	0.629694	FALSE
MIR3171HG	0	6	6	-0.331042	0.629694	FALSE
PPP1R26-AS1	1	5	6	-0.331042	0.629694	FALSE
RPL34-DT	0	6	6	-0.331042	0.629694	FALSE
SATB2-AS1	0	6	6	-0.331042	0.629694	FALSE
SNHG30	0	6	6	-0.331042	0.629694	FALSE
SPTBN1-AS1	5	1	6	-0.331042	0.629694	FALSE
TMEM220-AS1	3	3	6	-0.331042	0.629694	FALSE
ZEB1-AS1	0	6	6	-0.331042	0.629694	FALSE
ADAMTSL4-AS1	4	1	5	-0.339439	0.632861	FALSE
ANKRD34C-AS1	0	5	5	-0.339439	0.632861	FALSE
CBR3-AS1	1	4	5	-0.339439	0.632861	FALSE
IDI2-AS1	3	2	5	-0.339439	0.632861	FALSE
LINC00923	1	4	5	-0.339439	0.632861	FALSE
LINC01182	1	4	5	-0.339439	0.632861	FALSE
LINC01476	1	4	5	-0.339439	0.632861	FALSE
LINC02328	1	4	5	-0.339439	0.632861	FALSE
NECTIN3-AS1	0	5	5	-0.339439	0.632861	FALSE
NRSN2-AS1	0	5	5	-0.339439	0.632861	FALSE
PIK3IP1-DT	3	2	5	-0.339439	0.632861	FALSE
PRKAR2B-AS1	3	2	5	-0.339439	0.632861	FALSE
PSMD7-DT	4	1	5	-0.339439	0.632861	FALSE
SEPTIN7-DT	3	2	5	-0.339439	0.632861	FALSE
SLC26A4-AS1	2	3	5	-0.339439	0.632861	FALSE
SLC44A3-AS1	0	5	5	-0.339439	0.632861	FALSE
ZNF337-AS1	3	2	5	-0.339439	0.632861	FALSE
A1BG-AS1	2	2	4	-0.347837	0.636019	FALSE
ANK2-AS1	4	0	4	-0.347837	0.636019	FALSE
ANKHD1-DT	2	2	4	-0.347837	0.636019	FALSE
CHROMR	0	4	4	-0.347837	0.636019	FALSE
DPH5-DT	0	4	4	-0.347837	0.636019	FALSE
FAM66B	1	3	4	-0.347837	0.636019	FALSE
ING2-DT	1	3	4	-0.347837	0.636019	FALSE
KIZ-AS1	3	1	4	-0.347837	0.636019	FALSE
LINC00299	0	4	4	-0.347837	0.636019	FALSE
LINC00508	1	3	4	-0.347837	0.636019	FALSE
LINC00970	0	4	4	-0.347837	0.636019	FALSE
LINC01355	0	4	4	-0.347837	0.636019	FALSE
LINC01409	0	4	4	-0.347837	0.636019	FALSE
LINC02607	3	1	4	-0.347837	0.636019	FALSE
LINC02613	2	2	4	-0.347837	0.636019	FALSE
LINC02882	3	1	4	-0.347837	0.636019	FALSE
LY6E-DT	1	3	4	-0.347837	0.636019	FALSE
MRTFA-AS1	0	4	4	-0.347837	0.636019	FALSE
NEPRO-AS1	0	4	4	-0.347837	0.636019	FALSE
PARP11-AS1	0	4	4	-0.347837	0.636019	FALSE
RWDD3-DT	3	1	4	-0.347837	0.636019	FALSE
SAP30-DT	2	2	4	-0.347837	0.636019	FALSE
VSTM2B-DT	2	2	4	-0.347837	0.636019	FALSE
ZNF8-DT	2	2	4	-0.347837	0.636019	FALSE
ARHGAP26-AS1	0	3	3	-0.356234	0.639167	FALSE
CNPY2-AS1	0	3	3	-0.356234	0.639167	FALSE
DISC1FP1	1	2	3	-0.356234	0.639167	FALSE
DMXL1-DT	0	3	3	-0.356234	0.639167	FALSE
EPHA5-AS1	0	3	3	-0.356234	0.639167	FALSE
FGF12-AS1	3	0	3	-0.356234	0.639167	FALSE
GALNT7-DT	0	3	3	-0.356234	0.639167	FALSE
GUCY2C-AS1	1	2	3	-0.356234	0.639167	FALSE
KCNIP2-AS1	2	1	3	-0.356234	0.639167	FALSE
LINC00158	0	3	3	-0.356234	0.639167	FALSE
LINC00623	0	3	3	-0.356234	0.639167	FALSE
LINC02301	2	1	3	-0.356234	0.639167	FALSE
LINC02552	2	1	3	-0.356234	0.639167	FALSE
LINC03007	3	0	3	-0.356234	0.639167	FALSE
LMNB1-DT	3	0	3	-0.356234	0.639167	FALSE
MEG8	0	3	3	-0.356234	0.639167	FALSE
MIR22HG	1	2	3	-0.356234	0.639167	FALSE
NBR2	1	2	3	-0.356234	0.639167	FALSE
OSER1-DT	2	1	3	-0.356234	0.639167	FALSE
PARD6G-AS1	1	2	3	-0.356234	0.639167	FALSE
SNHG1	1	2	3	-0.356234	0.639167	FALSE
SNHG19	0	3	3	-0.356234	0.639167	FALSE
SNHG22	0	3	3	-0.356234	0.639167	FALSE
STEAP2-AS1	1	2	3	-0.356234	0.639167	FALSE
TENM3-AS1	0	3	3	-0.356234	0.639167	FALSE
TPBGL-AS1	2	1	3	-0.356234	0.639167	FALSE
ADD3-AS1	1	1	2	-0.364632	0.642307	FALSE
ADGRL1-AS1	2	0	2	-0.364632	0.642307	FALSE
ATP6V0D1-DT	0	2	2	-0.364632	0.642307	FALSE
DACT3-AS1	1	1	2	-0.364632	0.642307	FALSE
DICER1-AS1	0	2	2	-0.364632	0.642307	FALSE
DST-AS1	1	1	2	-0.364632	0.642307	FALSE
KCNH7-AS1	2	0	2	-0.364632	0.642307	FALSE
LERFS	0	2	2	-0.364632	0.642307	FALSE
LINC00174	1	1	2	-0.364632	0.642307	FALSE
LINC00506	0	2	2	-0.364632	0.642307	FALSE
LINC00507	1	1	2	-0.364632	0.642307	FALSE
LINC00938	0	2	2	-0.364632	0.642307	FALSE
LINC01411	2	0	2	-0.364632	0.642307	FALSE
LINC02231	1	1	2	-0.364632	0.642307	FALSE
LINC02649	0	2	2	-0.364632	0.642307	FALSE
LINC02774	0	2	2	-0.364632	0.642307	FALSE
LINC03013	0	2	2	-0.364632	0.642307	FALSE
MIR4500HG	2	0	2	-0.364632	0.642307	FALSE
MIR4713HG	1	1	2	-0.364632	0.642307	FALSE
MIR762HG	1	1	2	-0.364632	0.642307	FALSE
MSC-AS1	1	1	2	-0.364632	0.642307	FALSE
NHSL1-AS1	0	2	2	-0.364632	0.642307	FALSE
NIPAL4-DT	1	1	2	-0.364632	0.642307	FALSE
OSMR-DT	0	2	2	-0.364632	0.642307	FALSE
PWRN1	0	2	2	-0.364632	0.642307	FALSE
RAPGEF4-AS1	2	0	2	-0.364632	0.642307	FALSE
SAMD12-AS1	1	1	2	-0.364632	0.642307	FALSE
TMLHE-AS1	0	2	2	-0.364632	0.642307	FALSE
ZNNT1	0	2	2	-0.364632	0.642307	FALSE
ABHD15-AS1	1	0	1	-0.373029	0.645437	FALSE
ANKRD42-DT	0	1	1	-0.373029	0.645437	FALSE
ATP1A1-AS1	0	1	1	-0.373029	0.645437	FALSE
BCL10-AS1	0	1	1	-0.373029	0.645437	FALSE
CPVL-AS2	0	1	1	-0.373029	0.645437	FALSE
DELEC1	0	1	1	-0.373029	0.645437	FALSE
EPB41L4A-AS1	1	0	1	-0.373029	0.645437	FALSE
EPIC1	0	1	1	-0.373029	0.645437	FALSE
FAM157C	1	0	1	-0.373029	0.645437	FALSE
FAM222A-AS1	1	0	1	-0.373029	0.645437	FALSE
GNA14-AS1	0	1	1	-0.373029	0.645437	FALSE
GRM3-AS1	0	1	1	-0.373029	0.645437	FALSE
HPN-AS1	1	0	1	-0.373029	0.645437	FALSE
HSD17B2-AS1	1	0	1	-0.373029	0.645437	FALSE
LARGE-AS1	1	0	1	-0.373029	0.645437	FALSE
LINC00630	0	1	1	-0.373029	0.645437	FALSE
LINC01145	0	1	1	-0.373029	0.645437	FALSE
LINC01266	0	1	1	-0.373029	0.645437	FALSE
LINC01359	0	1	1	-0.373029	0.645437	FALSE
LINC01748	0	1	1	-0.373029	0.645437	FALSE
LINC02112	0	1	1	-0.373029	0.645437	FALSE
LINC02296	0	1	1	-0.373029	0.645437	FALSE
LINC02346	0	1	1	-0.373029	0.645437	FALSE
LNCBRM	1	0	1	-0.373029	0.645437	FALSE
LRRC8C-DT	0	1	1	-0.373029	0.645437	FALSE
MAMDC2-AS1	0	1	1	-0.373029	0.645437	FALSE
MAPKAPK5-AS1	1	0	1	-0.373029	0.645437	FALSE
MIR31HG	0	1	1	-0.373029	0.645437	FALSE
MYLK-AS1	0	1	1	-0.373029	0.645437	FALSE
NOVA1-DT	0	1	1	-0.373029	0.645437	FALSE
PDGFDDN	1	0	1	-0.373029	0.645437	FALSE
PITX1-AS1	0	1	1	-0.373029	0.645437	FALSE
POC1B-AS1	1	0	1	-0.373029	0.645437	FALSE
PPP1R9A-AS1	1	0	1	-0.373029	0.645437	FALSE
PPP3CB-AS1	1	0	1	-0.373029	0.645437	FALSE
PRKAG2-AS1	1	0	1	-0.373029	0.645437	FALSE
PRSS23-AS1	1	0	1	-0.373029	0.645437	FALSE
RHOQ-AS1	1	0	1	-0.373029	0.645437	FALSE
SLC5A4-AS1	0	1	1	-0.373029	0.645437	FALSE
SLC9A3-AS1	0	1	1	-0.373029	0.645437	FALSE
SNHG7	0	1	1	-0.373029	0.645437	FALSE
TEX41	0	1	1	-0.373029	0.645437	FALSE
TSHZ3-AS1	0	1	1	-0.373029	0.645437	FALSE
UBOX5-AS1	1	0	1	-0.373029	0.645437	FALSE
UFL1-AS1	1	0	1	-0.373029	0.645437	FALSE
ZBTB20-AS5	1	0	1	-0.373029	0.645437	FALSE
ZNF528-AS1	1	0	1	-0.373029	0.645437	FALSE
ZNF529-AS1	0	1	1	-0.373029	0.645437	FALSE
BBOX1-AS1	0	0	0	-0.381427	0.648557	FALSE
CEDORA	0	0	0	-0.381427	0.648557	FALSE
CYTOR	0	0	0	-0.381427	0.648557	FALSE
DLGAP1-AS5	0	0	0	-0.381427	0.648557	FALSE
DPP10-AS3	0	0	0	-0.381427	0.648557	FALSE
EMX2OS	0	0	0	-0.381427	0.648557	FALSE
GRM7-AS3	0	0	0	-0.381427	0.648557	FALSE
KCNMA1-AS1	0	0	0	-0.381427	0.648557	FALSE
KLRK1-AS1	0	0	0	-0.381427	0.648557	FALSE
LINC00343	0	0	0	-0.381427	0.648557	FALSE
LINC00499	0	0	0	-0.381427	0.648557	FALSE
LINC00710	0	0	0	-0.381427	0.648557	FALSE
LINC00844	0	0	0	-0.381427	0.648557	FALSE
LINC01141	0	0	0	-0.381427	0.648557	FALSE
LINC01524	0	0	0	-0.381427	0.648557	FALSE
LINC01877	0	0	0	-0.381427	0.648557	FALSE
LINC01931	0	0	0	-0.381427	0.648557	FALSE
LINC02653	0	0	0	-0.381427	0.648557	FALSE
LINC03048	0	0	0	-0.381427	0.648557	FALSE
MAP9-AS1	0	0	0	-0.381427	0.648557	FALSE
MIR3976HG	0	0	0	-0.381427	0.648557	FALSE
MTUS1-DT	0	0	0	-0.381427	0.648557	FALSE
PPFIA2-AS1	0	0	0	-0.381427	0.648557	FALSE
PRDM16-DT	0	0	0	-0.381427	0.648557	FALSE
PRDM6-AS1	0	0	0	-0.381427	0.648557	FALSE
RORB-AS1	0	0	0	-0.381427	0.648557	FALSE
SFTA1P	0	0	0	-0.381427	0.648557	FALSE
SH3TC2-DT	0	0	0	-0.381427	0.648557	FALSE
SPOPL-DT	0	0	0	-0.381427	0.648557	FALSE
ST8SIA5-DT	0	0	0	-0.381427	0.648557	FALSE
THBS3-AS1	0	0	0	-0.381427	0.648557	FALSE
