## Supplemental Data 5 for "Hidden causal inference delineates dynamic lncRNA regulation in autism spectrum disorder"

### Sheet: Biomarkers
Table S10 Potential lncRNA biomarkers of sex and cell types.
Biological context	Context-specific lncRNA biomarkers	Context-enhanced lncRNA biomarkers
Sex in ASD	ADAMTSL4-AS1, ADD3-AS1, ANK2-AS1, ANKHD1-DT, ANKRD42-DT, ANXA2R-OT1, BAIAP2-DT, BCL10-AS1, BCYRN1, CALCRL-AS1, CLCA4-AS1, CNPY2-AS1, CYP2U1-AS1, DLGAP1-AS4, DLX6-AS1, DST-AS1, EIF3J-DT, EPB41L4A-AS1, F11-AS1, FAM106A, FAM157C, FAM66A, FAM66B, FIRRE, FMNL1-DT, HCCS-DT, JAZF1-AS1, KPNB1-DT, LANCL1-AS1, LINC00623, LINC00624, LINC00863, LINC00938, LINC01242, LINC01418, LINC01476, LINC01483, LINC01505…	LINC00839, ATP6AP1-DT, ANKRD13C-DT, CARNMT1-AS1, LINC01285, LINC00240, SNED1-AS1, ZNF451-AS1, EPC1-AS1, SGSM3-AS1, LINC01840, LINC01284, INPP5B-AS1, MHENCR, LINC02576, KIZ-AS1, PLPPR5-AS1, NEMP2-DT, CAVIN2-AS1, LINC03050, ASMTL-AS1, RNF217-AS1, PAXBP1-AS1, EXO5-DT, RAD51-AS1, CTTN-DT, LRP4-AS1, GASK1B-AS1, LINC02267, LINC01950, LINC02754, LINC03022, TMEM9B-AS1, GATD1-DT, LINC01965, OVCH1-AS1, VAS…
Sex in Normal	ABHD15-AS1, ADD3-AS1, AHI1-DT, ANK2-AS1, ANKHD1-DT, ANKRD17-DT, ANKRD34C-AS1, ANXA2R-OT1, APTR, ATP2B1-AS1, ATP6V0D1-DT, BCL10-AS1, CARNMT1-AS1, CASC2, CCNY-AS1, CHROMR, CNPY2-AS1, CXXC4-AS1, CYP2U1-AS1, DISC1FP1, DLGAP1-AS4, DLGAP4-AS1, DPH5-DT, DST-AS1, EIF3J-DT, ELDR, ELOA-AS1, EMC1-AS1, EPB41L4A-AS1, EPM2A-DT, EXO5-DT, F11-AS1, FAM106A, FAM157C, FAM66B, FGF12-AS1, HCCS-DT, IDI2-AS1, ING2-DT, …	MIR7-3HG, ATP6AP1-DT, ARRDC1-AS1, LINC02981, TH2LCRR, ELMO1-AS1, LINC01567, BAIAP2-DT, ZNF451-AS1, FAM66A, EPC1-AS1, RABGAP1L-AS1, SGSM3-AS1, INPP5B-AS1, LINC02976, TMEM139-AS1, SLC6A1-AS1, MHENCR, DPYD-AS1, NEMP2-DT, CAVIN2-AS1, SP2-AS1, CNN3-DT, ASMTL-AS1, MFF-DT, BCL2L1-AS1, LINC00106, HNF1A-AS1, NECTIN3-AS1, GSK3B-DT, MEF2C-AS2, ZNF436-AS1, LINC01950, SMIM15-AS1, GATD1-DT, TTC36-AS1, CABP1-DT…
Cell type in ASD	A1BG-AS1, CNPY2-AS1, CYTOR, DHRS4-AS1, DLEU2, DPP10-AS3, EPCIP-AS1, FIRRE, IDI2-AS1, LINC00970, LINC01301, LINC02607, LMCD1-AS1, MAP4K3-DT, MIR181A2HG, MIR99AHG, POC1B-AS1, PPP3CB-AS1, SILC1, SOX9-AS1, TENM3-AS1, THBS3-AS1, TMCC1-DT, USP2-AS1, XIST, ZBTB20-AS5, ZNF528-AS1	MIR9-1HG, ZFHX2-AS1, SNHG16, ZNF667-AS1, TPT1-AS1, FAM182B, ERCC6L2-AS1, ZNF606-AS1, TTTY14, MIR7-3HG, ZFAS1, CASC2, ANXA2R-OT1, LINC00174, EIF3J-DT, KTN1-AS1, MIRLET7BHG, NBR2, CARNMT1-AS1, SNHG5, ADD3-AS1, SNHG32, LINC02934, THUMPD3-AS1, ZNF337-AS1, LIPE-AS1, APTR, LINC02981, BASP1-AS1, FAM66B, RBM33-DT, NUTM2A-AS1, BCL10-AS1, LINC00205, LGALSL-DT, CHROMR, EPB41L4A-AS1, CALCRL-AS1, DNAJC27-AS1,…
Cell type in Normal	A1BG-AS1, CIBAR1-DT, CNPY2-AS1, DHRS4-AS1, DLEU2, DPP10-AS3, EIF1B-AS1, EPCIP-AS1, FIRRE, LINC01301, LINC02653, LINC02774, MIR181A2HG, PCBP1-AS1, SATB2-AS1, SNHG22, SOX9-AS1, STEAP2-AS1, TMCC1-DT, USP2-AS1, XIST, ZBTB20-AS5	MIR9-1HG, ZFHX2-AS1, SNHG16, ZNF667-AS1, TPT1-AS1, FAM182B, ERCC6L2-AS1, ZNF606-AS1, TTTY14, MIR7-3HG, ZFAS1, CASC2, ANXA2R-OT1, LINC00174, EIF3J-DT, WDFY3-AS2, KTN1-AS1, LINC00265, GARS1-DT, CTBP1-DT, ATP6AP1-DT, MIRLET7BHG, ANKRD13C-DT, NBR2, CARNMT1-AS1, LINC01285, SNHG5, ADD3-AS1, ARRDC1-AS1, SNHG32, LINC02934, THUMPD3-AS1, ZNF337-AS1, LIPE-AS1, APTR, LINC02981, BASP1-AS1, FAM66B, MIR99AHG, R…
