## Supplemental Data 7 for "Hidden causal inference delineates dynamic lncRNA regulation in autism spectrum disorder"

### Sheet: ASD
Table S16 Cell-cell interaction strength in ASD.
Cell type	NeuNRGNII	L56	Oligodendrocytes	OPC	ASTFB	Endothelial	Microglia	NeuNRGNI	INVIP	L56CC	INSV2C	L23	INPV	L4	INSST	Neumat	ASTPP
NeuNRGNII	1	0.71486	0.759662	0.740765	0.734923	0.71334	0.719595	0.825981	0.71685	0.703685	0.694339	0.740965	0.704855	0.722843	0.715814	0.729569	0.730367
L56	0.71486	1	0.579101	0.588881	0.592519	0.633125	0.684093	0.790162	0.377323	0.364179	0.498676	0.533586	0.362561	0.385948	0.414117	0.654781	0.464881
Oligodendrocytes	0.759662	0.579101	1	0.706416	0.676521	0.678854	0.744697	0.825857	0.632485	0.576548	0.556589	0.554399	0.575073	0.608298	0.613955	0.698188	0.689059
OPC	0.740765	0.588881	0.706416	1	0.701069	0.675651	0.730088	0.808135	0.687594	0.580454	0.577094	0.591675	0.593483	0.618382	0.647797	0.710145	0.749254
ASTFB	0.734923	0.592519	0.676521	0.701069	1	0.650504	0.706297	0.795657	0.636755	0.594376	0.587982	0.583728	0.598925	0.591582	0.625261	0.667739	0.752004
Endothelial	0.71334	0.633125	0.678854	0.675651	0.650504	1	0.699824	0.783927	0.674617	0.641748	0.620724	0.716746	0.640697	0.650828	0.663942	0.646974	0.682058
Microglia	0.719595	0.684093	0.744697	0.730088	0.706297	0.699824	1	0.784572	0.711145	0.686501	0.671821	0.770861	0.68739	0.702455	0.709269	0.702811	0.734406
NeuNRGNI	0.825981	0.790162	0.825857	0.808135	0.795657	0.783927	0.784572	1	0.790339	0.78106	0.770222	0.837654	0.776246	0.803957	0.798523	0.81377	0.79272
INVIP	0.71685	0.377323	0.632485	0.687594	0.636755	0.674617	0.711145	0.790339	1	0.3271	0.527071	0.584484	0.363045	0.385235	0.489575	0.702138	0.541849
L56CC	0.703685	0.364179	0.576548	0.580454	0.594376	0.641748	0.686501	0.78106	0.3271	1	0.505376	0.377105	0.325492	0.259893	0.412976	0.652867	0.476199
INSV2C	0.694339	0.498676	0.556589	0.577094	0.587982	0.620724	0.671821	0.770222	0.527071	0.505376	1	0.598108	0.512577	0.522142	0.517392	0.624712	0.50845
L23	0.740965	0.533586	0.554399	0.591675	0.583728	0.716746	0.770861	0.837654	0.584484	0.377105	0.598108	1	0.537938	0.432167	0.632734	0.820246	0.48439
INPV	0.704855	0.362561	0.575073	0.593483	0.598925	0.640697	0.68739	0.776246	0.363045	0.325492	0.512577	0.537938	1	0.356242	0.438188	0.65259	0.473118
L4	0.722843	0.385948	0.608298	0.618382	0.591582	0.650828	0.702455	0.803957	0.385235	0.259893	0.522142	0.432167	0.356242	1	0.457415	0.706182	0.49282
INSST	0.715814	0.414117	0.613955	0.647797	0.625261	0.663942	0.709269	0.798523	0.489575	0.412976	0.517392	0.632734	0.438188	0.457415	1	0.689025	0.512401
Neumat	0.729569	0.654781	0.698188	0.710145	0.667739	0.646974	0.702811	0.81377	0.702138	0.652867	0.624712	0.820246	0.65259	0.706182	0.689025	1	0.683877
ASTPP	0.730367	0.464881	0.689059	0.749254	0.752004	0.682058	0.734406	0.79272	0.541849	0.476199	0.50845	0.48439	0.473118	0.49282	0.512401	0.683877	1

### Sheet: Normal
Table S17 Cell-cell interaction strength in Normal.
Cell type	NeuNRGNII	L56	Oligodendrocytes	OPC	ASTFB	Endothelial	Microglia	NeuNRGNI	INVIP	L56CC	INSV2C	L23	INPV	L4	INSST	Neumat	ASTPP
NeuNRGNII	1	0.67913	0.735682	0.712601	0.699321	0.697657	0.707395	0.843197	0.693486	0.679038	0.676087	0.706493	0.674807	0.698556	0.689606	0.708966	0.691442
L56	0.67913	1	0.562441	0.462328	0.635619	0.679758	0.505494	0.789603	0.337351	0.320586	0.525899	0.400307	0.320574	0.341821	0.331015	0.661864	0.481415
Oligodendrocytes	0.735682	0.562441	1	0.710861	0.739115	0.756261	0.598099	0.827067	0.601862	0.534088	0.542987	0.565501	0.562367	0.584203	0.587753	0.729866	0.657114
OPC	0.712601	0.462328	0.710861	1	0.750209	0.75036	0.527653	0.814429	0.501774	0.434726	0.529371	0.470035	0.478668	0.48046	0.485725	0.730041	0.595739
ASTFB	0.699321	0.635619	0.739115	0.750209	1	0.710174	0.660013	0.803632	0.645034	0.616708	0.626154	0.606032	0.638889	0.651459	0.645408	0.687707	0.751357
Endothelial	0.697657	0.679758	0.756261	0.75036	0.710174	1	0.699241	0.807694	0.716543	0.659542	0.663223	0.725893	0.687533	0.711465	0.702785	0.708634	0.723838
Microglia	0.707395	0.505494	0.598099	0.527653	0.660013	0.699241	1	0.794527	0.512456	0.495178	0.519334	0.519593	0.502824	0.510581	0.513162	0.66123	0.518363
NeuNRGNI	0.843197	0.789603	0.827067	0.814429	0.803632	0.807694	0.794527	1	0.808933	0.784996	0.774099	0.833077	0.778343	0.806661	0.798345	0.822269	0.79359
INVIP	0.693486	0.337351	0.601862	0.501774	0.645034	0.716543	0.512456	0.808933	1	0.247151	0.539302	0.408183	0.33985	0.309225	0.347952	0.702838	0.496251
L56CC	0.679038	0.320586	0.534088	0.434726	0.616708	0.659542	0.495178	0.784996	0.247151	1	0.526406	0.315597	0.302634	0.262717	0.286144	0.635119	0.466246
INSV2C	0.676087	0.525899	0.542987	0.529371	0.626154	0.663223	0.519334	0.774099	0.539302	0.526406	1	0.599116	0.535719	0.541762	0.537504	0.638779	0.524663
L23	0.706493	0.400307	0.565501	0.470035	0.606032	0.725893	0.519593	0.833077	0.408183	0.315597	0.599116	1	0.424318	0.325586	0.443335	0.751825	0.472724
INPV	0.674807	0.320574	0.562367	0.478668	0.638889	0.687533	0.502824	0.778343	0.33985	0.302634	0.535719	0.424318	1	0.338285	0.335153	0.666766	0.487673
L4	0.698556	0.341821	0.584203	0.48046	0.651459	0.711465	0.510581	0.806661	0.309225	0.262717	0.541762	0.325586	0.338285	1	0.348187	0.716475	0.488476
INSST	0.689606	0.331015	0.587753	0.485725	0.645408	0.702785	0.513162	0.798345	0.347952	0.286144	0.537504	0.443335	0.335153	0.348187	1	0.695413	0.498279
Neumat	0.708966	0.661864	0.729866	0.730041	0.687707	0.708634	0.66123	0.822269	0.702838	0.635119	0.638779	0.751825	0.666766	0.716475	0.695413	1	0.681625
ASTPP	0.691442	0.481415	0.657114	0.595739	0.751357	0.723838	0.518363	0.79359	0.496251	0.466246	0.524663	0.472724	0.487673	0.488476	0.498279	0.681625	1
